# Chemoproteomics-Enabled Discovery of a Covalent Molecular Glue Degrader Targeting NF-κB

**DOI:** 10.1101/2022.05.18.492542

**Authors:** Elizabeth A. King, Yoojin Cho, Dustin Dovala, Jeffrey M. McKenna, John A. Tallarico, Markus Schirle, Daniel K. Nomura

## Abstract

Targeted protein degradation using heterobifunctional Proteolysis-Targeting Chimeras (PROTACs) or molecular glues has arisen as a powerful therapeutic modality for degrading disease targets. While PROTAC design is becoming more modular and straightforward, the discovery of novel molecular glue degraders has been more challenging. While several recent studies have showcased phenotypic screening and counter-screening approaches to discover new molecular glue degraders, mechanistically elucidating the ternary complex induced by the small-molecule that led to the initial phenotype—i.e. identifying the degraded target and relevant components of the ubiquitin-proteasome system—has remained cumbersome and laborious. To overcome these obstacles, we have coupled the screening of a covalent ligand library for anti-proliferative effects in leukemia cells with quantitative proteomic and chemoproteomic approaches to rapidly discover both novel covalent molecular glue degraders and their associated ternary complex components and anti-proliferative mechanisms. We have identified a cysteine-reactive covalent ligand EN450 that impairs leukemia cell viability in a NEDDylation and proteasome-dependent manner. Chemoproteomic profiling revealed covalent interaction of EN450 with an allosteric C111 in the E2 ubiquitin ligase UBE2D. Follow-up quantitative proteomic profiling revealed the proteasome-mediated degradation of the oncogenic transcription factor NFKB1 as a putative degradation target. Subsequent validation studies demonstrated that EN450 induced the ternary complex formation between UBE2D and NFKB1 and that both UBE2D and NFKB1 were important for the anti-proliferative mechanisms of EN450. Our study thus puts forth the discovery of a novel molecular glue degrader that uniquely induced the proximity of an E2 ligase with a transcription factor to induce its degradation and anti-proliferative effects in cancer cells. Taken more broadly, our study showcases a rapid and modular approach for discovering novel covalent molecular glue degraders and their respective ternary complex components in an unbiased fashion.
