## Supplementary material for "Chemoproteomics-Enabled Discovery of a Covalent Molecular Glue Degrader Targeting NF-κB": Table S1

### Sheet: Sheet1
EN1	Z56791795	263.249
EN2	Z786040720	405.523
EN3	Z1139945350	426.476
EN4	Z786037886	416.477
EN5	Z1118844475	397.525
EN6	EN300-1720461	368.343
EN7	Z56782097	389.196
EN8	Z440901426	352.394
EN9	Z2517211950	179.219
EN10	Z2285377943	243.306
EN11	None
EN12	Z1937821542	343.452
EN13	Z1210284171	421.541
EN14	Z2285378200	308.381
EN15	Z875356630	412.511
EN16	Z786059660	391.427
EN17	Z2285377605	332.381
EN18	Z2517277102	300.318
EN19	Z2285377852	300.185
EN20	Z2285377594	310.397
EN21	Z2693921708	248.282
EN22	Z1937968565	244.294
EN23	Z2517205988	357.332
EN24	Z2285377948	250.302
EN25	Z786037688	416.546
EN26	Z2285377806	289.379
EN27	Z1937857958	324.38
EN28	None
EN29	Z1937966177	307.781
EN30	Z2285378015	311.345
EN31	Z2285378151	260.341
EN32	Z2693798340	266.32
EN33	Z2285377700	285.347
EN34	Z2693798360	254.265
EN35	Z2285378176	257.289
EN36	Z2285377574	324.371
EN37	Z2738323991	323.396
EN38	Z1492364162	293.367
EN39	Z2285378005	261.329
EN40	Z2285378094	217.268
EN41	Z1937919194	335.451
EN42	Z2285377573	263.684
EN43	Z2285378029	249.314
EN44	Z875507436	466.541
EN45	Z875396386	403.507
EN46	Z2517212716	313.401
EN47	Z2285377558	313.357
EN48	Z2285377970	287.363
EN49	Z2285377523	336.189
EN50	Z2285377991	279.3
EN51	Z1938200935	304.375
EN52	Z2285377805	290.407
EN53	Z2285377598	316.449
EN54	Z2732399413	280.755
EN55	Z2285378074	288.372
EN56	Z2732399403	311.36
EN57	Z2285377618	290.367
EN58	Z1937838690	290.319
EN59	Z1250724790	347.418
EN60	Z2693798326	200.241
EN61	Z2732399301	352.438
EN62	Z786046124	487.625
EN63	Z2732399397	319.405
EN64	Z2517218918	251.374
EN65	Z2285377369	309.344
EN66	Z2285377396	338.407
EN67	Z2285378088	278.283
EN68	Z2285378092	329.371
EN69	Z2285377615	323.392
EN70	Z2176371173	323.179
EN71	None
EN72	Z2217101803	323.179
EN73	Z56887648	308.746
EN74	Z56886333	353.853
EN75	Z1562126992	308.596
EN76	Z56943812	332.19
EN77	Z1481034632	365.93
EN78	Z56968768	399.834
EN79	Z56872028	304.133
EN80	Z56938147	435.774
EN81	Z56823915	395.659
EN82	Z1354413029	350.809
EN83	Z212045156	283.755
EN84	Z235363003	295.766
EN85	Z56889407	227.647
EN86	Z220564228	263.728
EN87	Z1562121036	253.729
EN88	Z1562120668	281.783
EN89	Z56347110	241.674
EN90	Z1562120148	266.772
EN91	Z2216781696	437.721
EN92	Z85956703	287.743
EN93	Z1562127042	265.662
EN94	Z147433168	253.729
EN95	Z111874904	269.728
EN96	Z57986056	359.809
EN97	Z203038636	271.744
EN98	Z57990945	373.836
EN99	Z85957075	263.671
EN100	Z199538132	283.755
EN101	Z57042000	281.739
EN102	Z166605376	255.701
EN103	Z56823660	437.721
EN104	Z57991027	323.801
EN105	Z212062956	306.543
EN106	Z56995145	280.711
EN107	Z57983105	343.81
EN108	Z2738286498	253.305
EN109	Z2517217439	211.261
EN110	Z2738286504	253.305
EN111	Z2517218696	273.279
EN112	EN300-7522039	246.266
EN113	None
EN114	Z2517211717	234.274
EN115	Z2517212047	270.332
EN116	Z2738284942	229.323
EN117	Z2285377468	216.284
EN118	Z826848230	278.396
EN119	Z2285377996	249.291
EN120	Z2738286052	246.266
EN121	Z2738283796	213.28
EN122	Z2738283106	198.172
EN123	Z2738283283	203.241
EN124	Z2738285154	232.239
EN125	Z2517205878	233.267
EN126	Z2517214072	240.303
EN127	Z2517217632	231.295
EN128	Z1938410935	241.294
EN129	Z2738285400	235.674
EN130	Z2738283960	216.24
EN131	Z2848646162	154.194
EN132	Z2738282920	194.259
EN133	Z2285377924	197.259
EN134	Z2285377902	195.262
EN135	Z1938044299	289.331
EN136	Z2285377712	247.319
EN137	Z2738284217	219.288
EN138	Z2738287274	269.266
EN139	Z2738283444	207.233
EN140	Z2738283291	203.245
EN141	Z2896791566	241.294
EN142	Z2517209384	256.371
EN143	Z2517207184	278.783
EN144	Z2738286644	256.28
EN145	Z2738285725	241.334
EN146	Z2752838409	267.373
EN147	Z2738283355	205.217
EN148	Z2738285299	233.698
EN149	Z1937768910	202.257
EN150	Z2285377643	209.249
EN151	Z2285377785	224.329
EN152	Z1938200681	247.273
EN153	Z2285378037	308.403
EN154	Z2517209795	237.328
EN155	Z2517206195	217.268
EN156	Z2738285942	245.257
EN157	Z2738282863	193.246
EN158	Z2896791111	258.346
EN159	Z2738283312	204.229
EN160	Z2738286856	259.353
EN161	Z2517214471	274.324
EN162	Z2738286326	250.273
EN163	Z1938234894	222.313
EN164	Z2285377780	240.347
EN165	Z2738283857	215.243
EN166	Z1938278304	221.687
EN167	Z2285377504	194.238
EN168	Z1938289966	222.313
EN169	Z2285378209	194.238
EN170	Z2738285129	231.317
EN171	Z2738287333	270.376
EN172	Z2738286171	248.257
EN173	Z2738286075	246.31
EN174	Z2738284839	228.295
EN175	Z2896797617	286.356
EN176	Z2517205870	219.24
EN177	Z2517207935	139.198
EN178	Z1938250997	234.259
EN179	Z2693798302	274.295
EN180	Z2738284716	226.326
EN181	Z2693798283	169.224
EN182	Z1938329699	235.287
EN183	Z2517216719	235.262
EN184	Z2285377810	198.222
EN185	Z1171854355	208.217
EN186	Z2285377485	208.261
EN187	Z2738283371	205.232
EN188	Z2848645364	193.29
EN189	Z2517215297	250.367
EN190	Z2517216208	171.265
EN191	Z2517209037	171.196
EN192	Z2848645112	168.196
EN193	Z2738287520	276.34
EN194	Z2738286091	246.332
EN195	Z2738283077	197.238
EN196	Z2732399408	254.33
EN197	Z2517210683	244.294
EN198	Z2285377415	272.392
EN199	Z2517217253	267.306
EN200	Z2738285132	231.32
EN201	Z2285378128	207.273
EN202	Z1938355572	171.265
EN203	Z2285377907	193.29
EN204	Z2738283453	207.273
EN205	Z2517208666	221.26
EN206	Z2738283599	209.289
EN207	Z2517213627	278.327
EN208	Z56771394	298.773
EN209	Z56823641	407.695
EN210	Z56823652	437.721
EN211	Z56813252	328.799
EN212	Z56813251	378.859
EN213	Z56823899	391.696
EN214	Z56948342	318.76
EN215	Z56948345	302.761
EN216	Z56813254	323.179
EN217	Z57054220	292.722
EN218	Z57054219	278.695
EN219	Z56823627	456.565
EN220	EN300-10060	383.835
EN221	EN300-11176	328.755
EN222	EN300-07549	364.854
EN223	EN300-01794	344.798
EN224	Z57036335	294.763
EN225	Z2738287523	276.355
EN226	Z2517206878	260.341
EN227	Z2517214815	250.367
EN228	Z2738284041	217.268
EN229	Z2896797607	272.329
EN230	Z2738284767	227.329
EN231	Z2738284783	228.251
EN232	Z1275476352	302.359
EN233	Z2738284220	220.15
EN234	Z2848645007	189.205
EN235	Z2285378182	237.259
EN236	Z1938381692	167.208
EN237	Z2285377720	295.814
EN238	Z2738283221	201.269
EN239	Z1937731548	260.337
EN240	Z2517216079	285.265
EN241	Z2738283607	209.289
EN242	Z2738282480	181.195
EN243	Z2738283029	196.25
EN244	Z2517217299	195.262
EN245	Z2738285396	235.67
EN246	Z1938400040	217.272
EN247	Z2738282277	169.249
EN248	Z2896884391	192.222
EN249	Z2285377505	221.304
EN250	Z2517211876	280.349
EN251	Z2738283985	216.284
EN252	Z2285377868	194.238
EN253	Z2285377342	224.329
EN254	Z2285377550	221.325
EN255	Z2738283311	204.22
EN256	Z2738283181	201.225
EN257	Z2517218293	221.687
EN258	Z2517217080	239.319
EN259	Z2848645783	169.224
EN260	Z1938157870	245.278
EN261	Z2517212777	241.356
EN262	Z2738285721	241.334
EN263	Z2285378091	280.393
EN264	Z2738283105	197.303
EN265	Z1937806459	194.278
EN266	Z1938357163	207.66
EN267	Z2738287275	269.266
EN268	Z2517213654	270.376
EN269	Z2285377949	193.206
EN270	Z1937993029	207.317
EN271	Z2285377817	164.208
EN272	Z2738285744	242.278
EN273	Z1938023316	279.767
EN274	Z2738282504	181.235
EN275	Z2738287065	263.312
EN276	Z2517215683	208.261
EN277	Z2517217612	235.287
EN278	Z2738283369	205.232
EN279	Z2738286710	257.333
EN280	Z1938106141	151.169
EN281	Z2848645838	183.251
EN282	Z2517214253	245.326
EN283	Z2285377588	281.4
EN284	Z2285377747	241.294
EN285	Z1938096528	240.328
EN286	Z1937775164	234.28
EN287	Z2517218484	265.334
EN288	Z1938080420	260.297
EN289	Z2738284303	221.3
EN290	Z2738282224	167.208
EN291	Z2517212089	205.261
EN292	Z2738282652	188.19
EN293	Z2738284966	230.267
EN294	Z2738286549	254.333
EN295	Z2738282135	153.181
EN296	Z1938026491	237.686
EN297	Z1938022729	165.196
EN298	Z2738285350	235.258
EN299	Z2738286170	248.257
EN300	Z1938034530	210.277
EN301	Z2517211840	203.241
EN302	Z1938437589	217.268
EN303	Z2848645527	185.292
EN304	Z2848645316	237.259
EN305	Z2517215672	179.263
EN306	Z2738283733	212.249
EN307	Z2517214083	232.305
EN308	Z2517213330	288.347
EN309	Z2738283442	207.233
EN310	Z2517213548	278.739
EN311	Z2517209107	249.285
EN312	Z2848645893	179.263
EN313	Z2517209383	230.311
EN314	Z2738283185	201.229
EN315	Z2738285187	232.287
EN316	Z2738284087	217.272
EN317	Z1937894284	216.24
EN318	Z2738283996	216.284
EN319	Z2738284285	221.26
EN320	Z2738284008	216.284
EN321	Z204509074	201.269
EN322	Z2738283293	203.245
EN323	Z2738282551	182.248
EN324	Z2738282501	181.235
EN325	Z2517211679	246.27
EN326	Z2738283365	205.232
EN327	Z2517212911	205.261
EN328	Z2738285223	233.242
EN329	Z2738284096	217.29
EN330	Z2738286712	257.337
EN331	Z2738282385	179.179
EN332	Z1937833942	216.284
EN333	Z2517213538	249.314
EN334	Z2517214774	219.288
EN335	Z1937865731	191.23
EN336	Z1937741167	178.191
EN337	Z1938332566	224.304
EN338	Z2738284911	229.323
EN339	Z2517209136	267.332
EN340	Z1938285133	209.289
EN341	Z2517216698	224.304
EN342	Z2738283953	216.24
EN343	Z2738284969	230.267
EN344	Z2738282228	167.208
EN345	Z2848644898	194.234
EN346	Z2738283506	208.261
EN347	Z2738284296	221.26
EN348	Z2738285331	234.303
EN349	Z2517206073	236.34
EN350	Z2738283439	207.233
EN351	Z2738285802	243.306
EN352	Z2517211714	212.293
EN353	Z1938105419	223.316
EN354	Z2738287306	269.703
EN355	Z1938019174	236.34
EN356	Z1938307966	252.343
EN357	Z2285378244	242.282
EN358	Z2453049015	310.756
EN359	Z2517212999	259.305
EN360	Z2517212018	222.313
EN361	Z2738286844	259.349
EN362	Z2517215748	249.314
EN363	Z2848645027	217.29
EN364	Z2517213824	206.249
EN365	Z2738284542	223.659
EN366	Z2848645637	182.223
EN367	Z2738286892	260.293
EN368	Z1938370110	223.297
EN369	Z1937761664	289.36
EN370	Z2738285463	236.702
EN371	Z2517207213	274.349
EN372	Z2738286535	254.289
EN373	Z2738287154	265.744
EN374	Z2517217177	239.365
EN375	Z2738283155	199.25
EN376	Z2848645596	201.247
EN377	Z2517217652	290.31
EN378	Z2738284983	230.267
EN379	Z2738285567	238.312
EN380	Z2738284156	219.231
EN381	Z2738285000	230.267
EN382	Z2235129356	224.304
EN383	Z2738284203	219.288
EN384	Z2517214305	245.322
EN385	Z2738284637	225.288
EN386	Z2738284365	222.313
EN387	Z2738284002	216.284
EN388	Z2738282976	195.262
EN389	Z2738286827	259.309
EN390	Z2738283493	208.261
EN391	Z2517217570	291.347
EN392	Z2517207835	274.32
EN393	Z2738284072	217.268
EN394	Z1937925921	244.294
EN395	Z1938087826	182.248
EN396	Z2738286401	251.355
EN397	Z2738283389	205.282
EN398	Z2517214657	219.259
EN399	Z2517218773	260.297
EN400	Z2738283325	204.254
EN401	Z2517215072	179.223
EN402	Z2738284774	228.251
EN403	Z2517209080	210.277
EN404	Z2517217434	179.263
EN405	Z1938040507	155.197
EN406	Z2738282906	194.234
EN407	Z2517214458	201.176
EN408	Z2738283868	215.256
EN409	Z2517214834	219.259
EN410	Z2738286310	250.22
EN411	Z2517217444	195.262
EN412	Z2738284293	221.26
EN413	Z1938244616	222.313
EN414	Z1938337348	225.357
EN415	Z2517212341	231.295
EN416	Z2738283866	215.252
EN417	Z2738287651	281.359
EN418	Z2738282984	195.262
EN419	Z2517208522	180.211
EN420	Z1938061739	246.31
EN421	Z1937961956	245.326
EN422	Z2517216936	219.288
EN423	Z2517208134	266.322
EN424	Z2738287091	264.235
EN425	Z1938445455	232.287
EN426	Z826846894	279.365
EN427	Z2738285877	244.294
EN428	Z2738285242	233.271
EN429	Z2738283440	207.233
EN430	Z2848645733	182.223
EN431	Z2848645433	189.205
EN432	Z2848645547	178.191
EN433	Z2738282393	179.179
EN434	Z2738283223	202.213
EN435	Z2517207583	294.782
EN436	Z2738286745	258.321
EN437	Z2848645811	197.303
EN438	Z2517209072	230.311
EN439	Z2738285176	232.283
EN440	Z1938239254	233.336
EN441	Z1937787527	259.305
EN442	Z2738282503	181.235
EN443	Z2517215823	195.262
EN444	Z2517215618	193.21
EN445	Z57035614	248.257
EN446	Z57035619	230.267
EN447	Z57982186	257.293
EN448	Z2517207691	244.294
EN449	Z239550238	230.267
EN450	Z57043669	288.756
EN451	Z362763704	183.157
EN452	Z367678572	191.186
EN453	Z62437119	257.293
EN454	Z425485086	165.167
EN455	Z444349882	191.186
EN456	Z763030014	205.213
EN457	Z276666580	167.252
EN458	Z394693568	152.153
EN459	Z1259341080	190.674
EN460	Z1262327537	147.177
EN461	Z1263602357	165.167
EN462	Z1263714045	181.622
EN463	Z1266854823	161.204
EN464	Z1269638485	183.157
EN465	Z1270207950	241.674
EN466	Z1270207957	221.256
EN467	Z1270207958	177.203
EN468	Z1270207969	179.194
EN469	Z1270446307	179.194
EN470	Z1270446327	179.194
EN471	Z1270446330	172.187
EN472	Z1270446338	237.255
EN473	Z1270482301	195.193
EN474	Z1270502318	177.203
EN475	Z1270502320	179.194
EN476	Z1272096614	206.632
EN477	Z1272744181	177.203
EN478	Z1274462795	241.674
EN479	Z1281657970	180.182
EN480	Z1295580421	221.256
EN481	Z1357774205	215.174
EN482	Z1357902351	236.29
EN483	Z1362203433	262.284
EN484	Z1480670571	205.189
EN485	Z62467778	280.349
EN486	Z1837073418	148.165
EN487	Z1852289473	181.622
EN488	Z1937738070	207.229
EN489	Z2043306571	149.153
EN490	Z2130640725	259.305
EN491	Z2156111450	218.212
EN492	Z381405528	231.251
EN493	Z1937730003	190.202
EN494	Z2491497357	215.174
EN495	Z1937861875	241.294
EN496	Z2517277109	226.279
EN497	Z2517277114	260.724
EN498	Z2517217441	258.343
EN499	Z2517213820	219.288
EN500	Z2517277057	218.278
EN501	Z2517277100	288.376
EN502	Z2517277042	241.294
EN503	Z2517277062	233.315
EN504	Z1937720406	161.204
EN505	Z2517217708	205.213
EN506	Z235353837	165.167
EN507	Z2285377906	276.311
EN508	Z1937964398	232.287
EN509	Z1171855392	239.3
EN510	Z2285377329	310.375
EN511	Z2285377749	168.196
EN512	Z2285377443	244.294
EN513	Z2285377642	230.267
EN514	Z1938028596	268.316
EN515	Z2517211534	288.347
EN516	Z2285377424	245.253
EN517	Z2517211984	237.23
EN518	Z2517206354	271.32
EN519	Z2693798235	248.307
EN520	Z2693921714	184.195
EN521	Z2285377975	217.268
EN522	Z2693798358	269.297
EN523	Z2285377915	234.255
EN524	Z2517208581	179.223
EN525	Z2738286324	250.273
EN526	Z2738285313	234.274
EN527	Z1938110043	217.268
EN528	Z2738285195	232.308
EN529	Z2738287014	262.313
EN530	Z276665414	205.213
EN531	Z2738286625	256.183
EN532	Z2738285497	237.249
EN533	Z2738282703	189.236
EN534	Z2738286346	250.367
EN535	Z1938426464	282.702
EN536	Z2848644977	187.242
EN537	Z1937763618	203.241
EN538	Z2738282522	182.223
EN539	Z2738283998	216.284
EN540	Z2517209426	221.231
EN541	Z1938082573	262.378
EN542	Z2738285206	233.193
EN543	Z2738283994	216.284
EN544	Z2738287063	263.312
EN545	Z2738286367	251.276
EN546	Z1938354565	266.247
EN547	Z2738286909	260.337
EN548	Z2738284705	226.279
EN549	Z2738283810	214.224
EN550	Z2517215293	208.286
EN551	Z2738282643	187.242
EN552	Z2517216302	233.336
EN553	Z2738284218	219.309
EN554	Z2517217500	227.329
EN555	Z2738284215	219.288
EN556	Z2738285372	235.262
EN557	Z2517215394	251.355
EN558	Z2738286709	257.333
EN559	Z2738287723	284.281
EN560	Z2738286521	254.261
EN561	Z2738283802	213.302
EN562	Z2738285436	236.25
EN563	Z2738282624	187.198
EN564	Z2517212312	201.269
EN565	Z2738283497	208.261
EN566	Z2517215309	235.714
EN567	Z2738283276	203.232
EN568	Z1937889973	205.261
EN569	Z1937915790	237.328
EN570	Z2738284187	219.259
EN571	Z1937728034	234.274
EN572	Z2738286519	253.704
EN573	Z2738284267	221.231
EN574	Z1937923651	276.311
EN575	Z1938043321	180.207
EN576	Z2738285772	242.322
EN577	Z2738286220	248.713
EN578	Z2738286893	260.293
EN579	Z2738286169	248.257
EN580	Z2848645682	203.241
EN581	Z1938443454	237.686
EN582	Z1937921791	227.267
EN583	Z2738284179	219.259
EN584	Z2738285568	238.312
EN585	Z2738285416	235.714
EN586	Z2738285748	242.278
EN587	Z2738283582	209.274
EN588	Z2738285262	233.286
EN589	Z2901973343	171.199
EN590	Z2285377341	247.294
EN591	Z2517206666	148.165
EN592	Z1937866427	265.357
EN593	Z2285377930	258.343
EN594	Z2693921711	268.345
EN595	Z1938352888	244.338
EN596	Z2285378159	206.245
EN597	Z2285377857	220.276
EN598	Z2738283716	211.30064
EN599	Z2738283192	201.24284
EN600	Z2738286560	255.2356896
EN601	Z2738286895	260.28844
EN602	Z2738283112	198.21906
EN603	Z1938415671	245.2522832
EN604	Z2517213888	182.21966
EN605	Z2517214513	234.25446
EN606	Z2738287516	276.3309
EN607	Z276664668	182.21966
EN608	Z2738284667	225.35036
EN609	Z2738284244	220.27094
EN610	Z2738283804	214.1688264
EN611	Z2517212321	210.2529
EN612	Z2738287377	272.25608
EN613	Z2848643916	202.2126
EN614	Z2738286426	252.2647632
EN615	Z2517214468	207.22582
EN616	Z2738283983	216.27894
EN617	Z2517217287	233.30946
EN618	Z1938261102	219.27958
EN619	Z2517212126	210.27282
EN620	Z2738283244	202.25236
EN621	Z2517207921	182.21966
EN622	Z2738282683	189.17408
EN623	Z276614830	274.31502
EN624	Z2738286913	260.3348
EN625	Z2738287338	271.1986296
EN626	Z2285377521	253.38368
EN627	Z2285378202	231.31188
EN628	Z2285377940	247.29298
EN629	Z1938235379	251.34788
EN630	Z2285377632	266.35922
EN631	Z2285377690	275.73346
EN632	Z1938229820	202.2093
EN633	Z2517210654	250.35982
EN634	Z1938391484	247.28968
EN635	Z2285377832	245.33846
EN636	Z2285378003	275.34614
EN637	Z2285377587	259.34674
EN638	Z2285377627	285.3195
EN639	Z2285377751	278.34832
EN640	Z2285377489	237.29816
EN641	Z2285377779	292.3965
EN642	Z2285377893	179.21902
EN643	Z2285377898	282.6979832
EN644	Z1937811787	287.35684
EN645	Z2285377539	246.26186
EN646	Z2285377379	267.32568
EN647	Z2285377840	259.32198
EN648	Z2285378064	281.37056
EN649	Z1938309868	259.34344
EN650	Z2285377984	197.19124
EN651	Z1938122518	228.24658
EN652	Z1937959700	211.25758
EN653	Z2285377916	181.19514
EN654	Z1938448239	220.26764
EN655	Z2285377797	268.31374
EN656	Z2285378155	167.20502
EN657	Z2285377614	234.29752
EN658	Z2285377741	171.19372
EN659	Z2285378152	212.24564
EN660	Z1937885551	263.28908
EN661	Z2285377527	191.22642
EN662	Z1938439427	223.22852
EN663	Z2285378013	207.23242
EN664	Z1938400583	243.30098
EN665	Z2285377955	218.27336
EN666	Z2738283510	208.28008
EN667	Z2848645842	223.1922896
EN668	Z2738282707	190.1986
EN669	Z2848644649	166.1772
EN670	Z1937931567	223.22852
EN671	Z2285377862	234.2263432
EN672	Z1938083728	218.27336
EN673	Z2285377448	196.24624
EN674	Z1938409416	283.2706064
EN675	Z2517215052	221.3186
EN676	Z2738282489	181.2316
EN677	Z2517211816	203.23712
EN678	Z2738286077	246.30492
EN679	Z1937773902	278.3219632
EN680	Z2517214588	245.31686
EN681	Z2738287664	282.29396
EN682	Z1937741892	218.25506
EN683	Z2517208024	253.68158
EN684	Z2738287829	288.3167832
EN685	Z2738284208	219.28288
EN686	Z2517209014	250.31676
EN687	Z2517217242	223.31134
EN688	Z2517205822	233.2631
EN689	Z2738284271	221.2275832
EN690	Z2738285035	231.1745296
EN691	Z1937999962	244.28904
EN692	Z2738284107	217.28684
EN693	Z1938233782	244.28904
EN694	Z2738285099	231.29028
EN695	Z2517213044	261.31956
EN696	Z2517210631	270.2784464
EN697	Z2517215975	219.28288
EN698	Z2517215088	292.76068
EN699	Z2738284270	221.2275832
EN700	Z2517215715	236.3101
EN701	Z1937757987	207.29202
EN702	Z1938015571	194.2535
EN703	Z2738283187	201.22454
EN704	Z2738284766	227.30158
EN705	Z1938030811	221.68278
EN706	Z2738284331	221.68278
EN707	Z1938262707	219.28288
EN708	Z2738286184	248.28104
EN709	Z2738283360	205.2281832
EN710	Z2517217384	249.2840432
EN711	Z1938142791	235.2541632
EN712	Z2517213582	201.2643
EN713	Z2738286345	250.35982
EN714	Z2738283432	207.1928896
EN715	Z1938270618	219.2547632
EN716	Z2738282272	169.2209
EN717	Z2517216029	284.39596
EN718	Z2738283419	206.2642
EN719	Z1937919322	254.39158
EN720	Z1938383546	217.2637
EN721	Z2738282972	195.25818
EN722	Z2896791564	242.27646
EN723	Z2896791567	231.25052
EN724	Z2517217290	233.30946
EN725	Z2738285052	231.25052
EN726	Z2738287318	270.3015032
EN727	Z1492365615	284.3529
EN728	Z2738285977	245.2771
EN729	Z2738284063	217.2637
EN730	Z2517211323	168.19308
EN731	Z1937984750	155.19432
EN732	Z2738284015	217.1727664
EN733	Z2738283646	210.27282
EN734	Z1937982569	176.21508
EN735	Z2738283258	202.25236
EN736	Z1937819718	230.30552
EN737	Z2738283308	204.18212
EN738	Z2848645806	167.20502
EN739	Z2848645440	168.19308
EN740	Z2738284785	228.24658
EN741	Z2738282632	187.2113632
EN742	Z2896797616	270.28326
EN743	Z2738283375	205.253
EN744	Z2738284273	221.2275832
EN745	Z1938152759	196.24624
EN746	Z2738286237	249.2658
EN747	Z2517212217	259.34344
EN748	Z2517211317	196.24624
EN749	Z2738285389	235.32204
EN750	Z1937760807	298.3034896
